# Tracing back primed resistance in cancer via sister cells

**DOI:** 10.1101/2022.07.06.498926

**Authors:** Jun Dai, Shuyu Zheng, Matías M. Falco, Jie Bao, Johanna Eriksson, Sanna Pikkusaari, Sofia Forstén, Jing Jiang, Wenyu Wang, Luping Gao, Fernando Perez-Villatoro, Olli Dufva, Khalid Saeed, Yinyin Wang, Ali Amiryousefi, Anniina Färkkilä, Satu Mustjoki, Liisa Kauppi, Jing Tang, Anna Vähärautio

**Author notes:** These authors contributed equally to this work (Jun Dai, Shuyu Zheng). These authors jointly supervised this work.

## Abstract

Exploring non-genetic evolution of cell states during cancer treatments has become attainable by recent advances in lineage-tracing methods. However, transcriptional changes that drive cells into resistant fates may be subtle, necessitating high resolution analysis. We developed ReSisTrace that uses shared transcriptomic features of synchronised sister cells to predict the states that prime treatment resistance. We applied ReSisTrace in ovarian cancer cells perturbed with olaparib, carboplatin or natural killer (NK) cells. The pre-resistant phenotypes were defined by cell cycle and proteostatic features, reflecting the traits enriched in the upcoming subclonal selection. Furthermore, DNA repair deficiency rendered cells susceptible to both DNA damaging agents and NK killing in a context-dependent manner. Finally, we leveraged the pre-resistance profiles to predict and validate small molecules driving cells to sensitive states prior to treatment. In summary, ReSisTrace resolves pre-existing transcriptional features of treatment vulnerability, facilitating both molecular patient stratification and discovery of synergistic pre-sensitizing therapies.
