## Supplementary material for "Tracing back primed resistance in cancer via sister cells": Table S6

### Sheet: Data table
Treatment	Drug Broad ID	Drug name	Clinical trail phase	Mechanism of activation	smiles	InChIKey	Connectivity score preR-preS adj	P value preR-preS adj	Connectivity score preR-preS	P value preR-preS	Connectivity score preR-preS adj bootstrap P	P value preR-preS adj bootstrap P	Connectivity score preR-preS adj perm P	P value preR-preS adj perm P	Connectivity score preR-preS adj boot P perm P	P value preR-preS adj boot P perm P	Connectivity score preR-preS P	P value preR-preS P
Carboplatin	BRD-K96799727	pifithrin-mu	Preclinical	HSP inhibitor	NS(=O)(=O)C#Cc1ccccc1	ZZUZYEMRHCMVTB-UHFFFAOYSA-N	-0.270345	0.00870717	-0.338195	6.0563e-05	-0.54305	0.000275442	-0.543565	0.00036754	-0.532015	0.000572704	-0.49709	8.78744e-05
Carboplatin	BRD-K55462201	AM-404	Preclinical	cyclooxygenase inhibitor|FAAH inhibitor|TRPV antagonist	CCCCC\C=C/C\C=C/C\C=C/C\C=C/CCCC(=O)Nc1ccc(O)cc1	IJBZOOZRAXHERC-DOFZRALJSA-N	-0.26433	0.00239496	-0.24999	0.018789	-0.450495	0.0116277	-0.478425	0.021706	-0.470885	0.0170688	-0.3433	0.0295818
Carboplatin	BRD-K67844266	pevonedistat	Phase 3	nedd activating enzyme inhibitor	NS(=O)(=O)OC[C@@H]1C[C@H](C[C@@H]1O)n1ccc2c(N[C@H]3CCc4ccccc34)ncnc12	MPUQHZXIXSTTDU-QXGSTGNESA-N	-0.285065	0.0010703	-0.30499	0.000767542	-0.592595	9.4149e-05	-0.541	0.000383757	-0.548085	0.000137915	-0.47406	0.000207006
Carboplatin	BRD-K30114692	methenamine	Launched	bacterial DNA inhibitor	C1N2CN3CN1CN(C2)C3	VKYKSIONXSXAKP-UHFFFAOYSA-N	-0.248545	0.0319279	-0.284515	0.00169568	-0.473075	0.00224036	-0.50728	0.00137661	-0.49961	0.000277608	-0.35983	0.0139679
Olaparib	BRD-K67844266	pevonedistat	Phase 3	nedd activating enzyme inhibitor	NS(=O)(=O)OC[C@@H]1C[C@H](C[C@@H]1O)n1ccc2c(N[C@H]3CCc4ccccc34)ncnc12	MPUQHZXIXSTTDU-QXGSTGNESA-N	-0.381215	5.75e-05	-0.345145	5.54e-05	-0.495865	0.00010661	-0.47509	0.00096345	-0.47509	0.00047034	-0.492195	5.81e-05
Olaparib	BRD-K80970344	pyrrolidine-dithiocarbamate	Preclinical	NFkB pathway inhibitor	SC(=S)N1CCCC1	VSWDORGPIHIGNW-UHFFFAOYSA-N	-0.327105	0.00013941	-0.327385	0.00011306	-0.41312	0.00159555	-0.44764	0.00067618	-0.44764	0.00026839	-0.42965	0.00060154
Olaparib	BRD-A66419424	ixazomib-citrate	Launched	proteasome inhibitor	CC(C)C[C@H](NC(=O)CNC(=O)c1cc(Cl)ccc1Cl)B1OC(=O)C[C@@](CC(O)=O)(O1)C(O)=O |a:4,&1:25|	YTXSYWAKVMZICI-VBKZILBWSA-N	-0.305335	0.00026436	-0.31967	7.38e-05	-0.388945	0.00503438	-0.401365	0.0103766	-0.401365	0.0139188	-0.447475	0.00019677
Olaparib	BRD-K19416115	sitagliptin	Launched	dipeptidyl peptidase inhibitor	N[C@@H](CC(=O)N1CCn2c(C1)nnc2C(F)(F)F)Cc1cc(F)c(F)cc1F	MFFMDFFZMYYVKS-SECBINFHSA-N	-0.30392	0.00073091	-0.25322	0.0377076	-0.47709	0.00012449	-0.508575	0.00011209	-0.508575	0.00011045	-0.393845	0.00059996
Olaparib	BRD-K78659596	ixazomib	Launched	proteasome inhibitor	CC(C)C[C@H](NC(=O)CNC(=O)c1cc(Cl)ccc1Cl)B(O)O	MXAYKZJJDUDWDS-LBPRGKRZSA-N	-0.29087	9.58e-05	-0.324435	0.00011625	-0.38548	0.0087714	-0.413185	0.00415236	-0.413185	0.00673524	-0.47677	5.44e-05
Olaparib	BRD-A36331462	BRD-A36331462	NA	NA	NA	NA	-0.287015	0.00185821	-0.32319	0.00015831	-0.428185	0.00173961	-0.44917	0.00155122	-0.44917	0.00112697	-0.50702	9.45e-05
Olaparib	BRD-K59325863	delanzomib	Phase 1/Phase 2	proteasome inhibitor	CC(C)C[C@H](NC(=O)[C@@H](NC(=O)c1cccc(n1)-c1ccccc1)[C@@H](C)O)B(O)O	SJFBTAPEPRWNKH-CCKFTAQKSA-N	-0.28531	0.00221133	-0.309215	0.00036611	-0.43639	0.00079023	-0.450505	0.00196586	-0.450505	0.00192229	-0.473395	5.28e-05
Olaparib	BRD-K57252450	cilengitide	Phase 3	integrin antagonist	CC(C)[C@@H]1N(C)C(=O)[C@@H](Cc2ccccc2)NC(=O)[C@H](CC(O)=O)NC(=O)CNC(=O)[C@H](CCCNC(N)=N)NC1=O	AMLYAMJWYAIXIA-VWNVYAMZSA-N	-0.2809	0.00106914	-0.32912	7.76e-05	-0.401605	0.00139662	-0.4025	0.010321	-0.4025	0.00374552	-0.51038	5.32e-05
Olaparib	BRD-K88510285	bortezomib	Launched	NFkB pathway inhibitor|proteasome inhibitor	CC(C)C[C@H](NC(=O)[C@H](Cc1ccccc1)NC(=O)c1cnccn1)B(O)O	GXJABQQUPOEUTA-RDJZCZTQSA-N	-0.27876	0.00616262	-0.3091	0.00021221	-0.374625	0.0183525	-0.398125	0.0139234	-0.398125	0.0113893	-0.45369	5.26e-05
Olaparib	BRD-K05674516	PSI-7976	Preclinical	HCV inhibitor	CC(C)OC(=O)[C@H](C)N[P@@](=O)(OC[C@H]1O[C@@H](n2ccc(=O)[nH]c2=O)[C@](C)(F)[C@@H]1O)Oc1ccccc1	TTZHDVOVKQGIBA-YBSJRAAASA-N	-0.250665	0.0105582	-0.270805	0.00689834	-0.37538	0.00785064	-0.35771	0.017215	-0.35771	0.0210574	-0.391365	0.00088693
Olaparib	BRD-K15179879	carfilzomib	Launched	proteasome inhibitor	CC(C)C[C@H](NC(=O)[C@H](CCc1ccccc1)NC(=O)CN1CCOCC1)C(=O)N[C@@H](Cc1ccccc1)C(=O)N[C@@H](CC(C)C)C(=O)[C@@]1(C)CO1	BLMPQMFVWMYDKT-NZTKNTHTSA-N	-0.25065	0.0271792	-0.302115	0.00030405	-0.354985	0.0390858	-0.378705	0.0184094	-0.378705	0.0257754	-0.440455	0.00036371
NK	BRD-K90382497	GW-843682X	Preclinical	PLK inhibitor	COc1cc2ncn(-c3cc(OCc4ccccc4C(F)(F)F)c(s3)C(N)=O)c2cc1OC	JSKUWFIZUALZLX-UHFFFAOYSA-N	-0.289485	0.000287174	-0.2402	0.0276179	-0.44702	0.000238531	-0.442875	0.000431386	-0.44187	0.000235876	-0.3327	0.00209603
NK	BRD-K34022604	clofarabine	Launched	ribonucleotide reductase inhibitor	Nc1nc(Cl)nc2n(cnc12)[C@@H]1O[C@H](CO)[C@@H](O)[C@@H]1F	WDDPHFBMKLOVOX-AYQXTPAHSA-N	-0.27792	0.00203166	-0.401025	6.27465e-05	-0.32677	0.0158705	-0.32587	0.0225564	-0.325575	0.0287509	-0.43611	0.000160289
NK	BRD-K12539581	nocodazole	Preclinical	tubulin polymerization inhibitor	COC(=O)Nc1nc2ccc(cc2[nH]1)C(=O)c1cccs1	KYRVNWMVYQXFEU-UHFFFAOYSA-N	-0.278375	0.00165741	-0.308415	5.24339e-05	-0.43808	0.000514108	-0.42948	0.00127122	-0.43474	0.00196853	-0.381355	0.000539313
NK	BRD-K89839824	BRD-K89839824	NA	NA	NA	NA	-0.25789	0.0073435	-0.286305	0.000687883	-0.402475	0.00227417	-0.382405	0.00822627	-0.38143	0.00785589	-0.294945	0.0350016
NK	BRD-A33749298	oxyphenbutazone	Withdrawn	cyclooxygenase inhibitor	CCCC[C@H]1C(=O)N(N(C1=O)c1ccc(O)cc1)c1ccccc1 |r|	HFHZKZSRXITVMK-KRWDZBQOSA-N	-0.264375	0.00596439	-0.399935	5.26553e-05	-0.398625	0.0134245	-0.380205	0.0331421	-0.379765	0.0295972	-0.490785	7.09867e-05
NK	BRD-K69812556	WAY-100635	Phase 1	serotonin receptor antagonist	COc1ccccc1N1CCN(CCN(C(=O)C2CCCCC2)c2ccccn2)CC1	SBPRIAGPYFYCRT-UHFFFAOYSA-N	-0.25398	0.0139965	-0.25367	0.0223592	-0.38892	0.0103811	-0.370065	0.0250127	-0.357295	0.0173839	-0.350605	0.00618292
NK	BRD-K67844266	pevonedistat	Phase 3	nedd activating enzyme inhibitor	NS(=O)(=O)OC[C@@H]1C[C@H](C[C@@H]1O)n1ccc2c(N[C@H]3CCc4ccccc34)ncnc12	MPUQHZXIXSTTDU-QXGSTGNESA-N	-0.333675	5.5193e-05	-0.3588	5.7086e-05	-0.50654	9.45303e-05	-0.49781	0.000154125	-0.49797	0.000145976	-0.487775	5.81253e-05

### Sheet: Column info
Column name	Description
Treatment	Treatment applied in ReSisTrace experiment
Drug Broad ID	Drug IDs used by Broad institute
Drug name	Names of the drug
Clinical trail phase	Maximum clinical trail phase of the drug
Mechanism of action	Mechanisum of action for the drug
SMILES	The Simplified Molecular Input Line Entry System (SMILES) for drug
InChIKey	The International Chemical Identifier (InChI) Key for drug
Connectivity score preR-preS adj	Connectivity score from the preR-preS log2FC corrected by non-treatment control
P value preR-preS adj	P value of the connectivity score from preR-preS log2FC corrected by non-treatment control
Connectivity score preR-preS	Connectivity score from the original preR-preS log2FC
P value preR-preS	P value of the connectivity score from original preR-preS log2FC
Connectivity score preR-preS adj bootstrap P	Connectivity score from the preR-preS log2FC corrected by non-treatment control. Genes are filtered by bootstrapping test P value < 0.05
P value preR-preS adj bootstrap P	P value of the connectivity score from preR-preS log2FC corrected by non-treatment control. Genes are filtered by bootstrapping test P value < 0.05
Connectivity score preR-preS adj perm P	Connectivity score from the preR-preS log2FC corrected by non-treatment control. Genes are filtered by permutation test P value < 0.05
P value preR-preS adj perm P	P value of the connectivity score from preR-preS log2FC corrected by non-treatment control. Genes are filtered by permutation test P value < 0.05
Connectivity score preR-preS adj boot P perm P	Connectivity score from the preR-preS log2FC corrected by non-treatment control. Genes are filtered by bootstrapping test P value < 0.05 and permutation test P value < 0.05
P value preR-preS adj boot P perm P	P value of the connectivity score from preR-preS log2FC corrected by non-treatment control. Genes are filtered by bootstrapping test P value < 0.05 and permutation test P value < 0.05
Connectivity score preR-preS P	Connectivity score from the original preR-preS log2FC. Genes are filtered by the Wilcoxon rank sum test P value < 0.05
P value preR-preS P	P value of the connectivity score from original preR-preS log2FC. Genes are filtered by the Wilcoxon rank sum test P value < 0.05
