## Supplementary material for "Tracing back primed resistance in cancer via sister cells": Table S7

### Sheet: Sheet 1
Treatment	Drug Broad ID	Drug name	Drug target	Drug target ensmbl ID	Target mean expression in pre-treatment sample	Percentage of cells in pre-treatment sample expressing target	Target mean expression in pre-resistant cells	Percentage of cells in pre-resistant cells expressing target	Target mean expression in pre-sensitive cells	Percentage of cells in pre-sensitive cells expressing target	Mechanism of action if no target gene	Notes	Selected for validation
Carboplatin	BRD-K55462201	AM-404	CNR2	ENSG00000188822.7	0.000444912	0.00321964	0.00032044	0.00272109	0.000484019	0.00341172			No
Carboplatin	BRD-K55462201	AM-404	FAAH	ENSG00000117480.15	0.0448732	0.293188	0.0436481	0.273469	0.044919	0.299257			No
Carboplatin	BRD-K55462201	AM-404	TRPV1	ENSG00000196689.11	0.0161168	0.122145	0.0182425	0.122449	0.0157185	0.121482			No
Carboplatin	BRD-K55462201	AM-404	CNR1	NA	NA	NA	NA	NA	NA	NA			No
Carboplatin	BRD-K30114692	methenamine									bacterial DNA inhibitor		No
Carboplatin	BRD-K67844266	pevonedistat	UBA3	ENSG00000144744.16	0.229915	0.832277	0.231579	0.839456	0.230369	0.8377			Yes
Carboplatin	BRD-K67844266	pevonedistat	NAE1	ENSG00000159593.14	0.567047	0.967301	0.574559	0.971429	0.567326	0.968685			Yes
Carboplatin	BRD-K96799727	pifithrin-mu	HSPA1A	ENSG00000204389.9	0.00569445	0.0456786	0.00495378	0.0394558	0.00571952	0.0467893			No
Carboplatin	BRD-K96799727	pifithrin-mu	TP53	ENSG00000141510.16	0.543987	0.94758	0.551237	0.963265	0.541169	0.94724		TP53 is mutated in HGSOC	No
NK	BRD-K34022604	clofarabine	RRM2	ENSG00000171848.13	0.430439	0.728612	0.350666	0.67929	0.435236	0.737982			Yes
NK	BRD-K34022604	clofarabine	RRM2B	ENSG00000048392.11	0.186719	0.702846	0.182289	0.662722	0.188632	0.727527			Yes
NK	BRD-K34022604	clofarabine	RRM1	ENSG00000167325.14	0.531501	0.90325	0.513813	0.910059	0.533288	0.907631			Yes
NK	BRD-K34022604	clofarabine	POLE	ENSG00000177084.16	0.112948	0.523661	0.100754	0.459172	0.11482	0.548071			Yes
NK	BRD-K34022604	clofarabine	POLD1	ENSG00000062822.12	0.100205	0.494527	0.0958415	0.435503	0.102442	0.520802			Yes
NK	BRD-K34022604	clofarabine	POLA1	ENSG00000101868.10	0.137993	0.577046	0.136585	0.546746	0.139383	0.598944			Yes
NK	BRD-K90382497	GW-843682X	PLK3	ENSG00000173846.12	0.105826	0.471371	0.086093	0.382249	0.107861	0.494503			Yes
NK	BRD-K90382497	GW-843682X	PLK1	ENSG00000166851.14	0.412397	0.707393	0.377798	0.655621	0.417985	0.720522			Yes
NK	BRD-K89839824	NA											No
NK	BRD-K12539581	nocodazole									tubulin polymerization inhibitor		Yes
NK	BRD-A33749298	oxyphenbutazone									cyclooxygenase inhibitor		No
NK	BRD-K67844266	pevonedistat	UBA3	ENSG00000144744.16	0.223641	0.777619	0.228238	0.76568	0.224659	0.796185			Yes
NK	BRD-K67844266	pevonedistat	NAE1	ENSG00000159593.14	0.568377	0.947457	0.565396	0.957396	0.576836	0.957426			Yes
NK	BRD-K69812556	WAY-100635	HTR1A	ENSG00000178394.4	0	0	0	0	0	0			No
Olaparib	BRD-K88510285	bortezomib	PSMB2	ENSG00000126067.11	1.86604	0.999904	1.86586	1	1.86912	1			Yes
Olaparib	BRD-K88510285	bortezomib	PSMA5	ENSG00000143106.12	1.15166	0.998566	1.16413	0.998894	1.15052	0.998704			Yes
Olaparib	BRD-K88510285	bortezomib	PSMB4	ENSG00000159377.10	0.916961	0.99627	0.879039	0.996681	0.921075	0.996702			Yes
Olaparib	BRD-K88510285	bortezomib	PSMD1	ENSG00000173692.12	1.02257	0.99694	1.04408	0.998894	1.0208	0.997173			Yes
Olaparib	BRD-K88510285	bortezomib	PSMD2	ENSG00000175166.16	1.21475	0.998566	1.24878	1	1.21296	0.998822			Yes
Olaparib	BRD-K88510285	bortezomib	PSMB8	ENSG00000204264.8	0.188983	0.569762	0.154937	0.537611	0.18982	0.571614			Yes
Olaparib	BRD-K88510285	bortezomib	PSMB9	ENSG00000240065.7	0.0551709	0.230468	0.0388944	0.175885	0.0555881	0.235218			Yes
Olaparib	BRD-K88510285	bortezomib	PSMB1	ENSG00000008018.8	1.88299	0.999235	1.93646	1	1.87906	0.999529			Yes
Olaparib	BRD-K88510285	bortezomib	PSMA2	ENSG00000106588.10	0.802982	0.993784	0.785612	0.995575	0.804758	0.994346			Yes
Olaparib	BRD-K88510285	bortezomib	PSMB7	ENSG00000136930.12	1.28535	0.999617	1.30585	1	1.28491	0.999764			Yes
Olaparib	BRD-K88510285	bortezomib	PSMA1	ENSG00000129084.17	0.957598	0.99627	0.973551	1	0.956262	0.996349			Yes
Olaparib	BRD-K88510285	bortezomib	RELA	ENSG00000173039.18	0.226532	0.817156	0.205811	0.757743	0.229876	0.828857			Yes
Olaparib	BRD-K88510285	bortezomib	PSMB5	ENSG00000100804.18	1.7761	0.999426	1.77903	1	1.78	0.999529			Yes
Olaparib	BRD-K88510285	bortezomib	PSMA6	ENSG00000100902.10	0.241719	0.839438	0.246027	0.825221	0.241836	0.847703			Yes
Olaparib	BRD-K88510285	bortezomib	PSMA3	ENSG00000100567.12	1.15288	0.998566	1.1722	1	1.15285	0.99894			Yes
Olaparib	BRD-K88510285	bortezomib	PSMA4	ENSG00000041357.15	1.20678	0.997896	1.22654	0.998894	1.20681	0.998233			Yes
Olaparib	BRD-K88510285	bortezomib	PSMB10	ENSG00000205220.11	0.0799731	0.464569	0.0766093	0.425885	0.0804752	0.471496			Yes
Olaparib	BRD-K88510285	bortezomib	PSMB6	ENSG00000142507.9	1.78042	0.998566	1.83562	1	1.77886	0.998351			Yes
Olaparib	BRD-K88510285	bortezomib	PSMB3	ENSG00000277791.4	1.39207	0.999044	1.4216	1	1.39167	0.999058			Yes
Olaparib	BRD-K88510285	bortezomib	PSMA7	ENSG00000101182.14	2.66286	1	2.70259	1	2.6586	1			Yes
Olaparib	BRD-K88510285	bortezomib	PSMB11	ENSG00000222028.3	0.000105525	0.000765038	0.000142055	0.00110619	0.000104148	0.000706714			Yes
Olaparib	BRD-K88510285	bortezomib	PSMA8	NA	NA	NA	NA	NA	NA	NA			Yes
Olaparib	BRD-K15179879	carfilzomib	PSMB2	ENSG00000126067.11	1.86604	0.999904	1.86586	1	1.86912	1			Yes
Olaparib	BRD-K15179879	carfilzomib	PSMA5	ENSG00000143106.12	1.15166	0.998566	1.16413	0.998894	1.15052	0.998704			Yes
Olaparib	BRD-K15179879	carfilzomib	PSMB4	ENSG00000159377.10	0.916961	0.99627	0.879039	0.996681	0.921075	0.996702			Yes
Olaparib	BRD-K15179879	carfilzomib	PSMB8	ENSG00000204264.8	0.188983	0.569762	0.154937	0.537611	0.18982	0.571614			Yes
Olaparib	BRD-K15179879	carfilzomib	PSMB9	ENSG00000240065.7	0.0551709	0.230468	0.0388944	0.175885	0.0555881	0.235218			Yes
Olaparib	BRD-K15179879	carfilzomib	PSMB1	ENSG00000008018.8	1.88299	0.999235	1.93646	1	1.87906	0.999529			Yes
Olaparib	BRD-K15179879	carfilzomib	PSMA2	ENSG00000106588.10	0.802982	0.993784	0.785612	0.995575	0.804758	0.994346			Yes
Olaparib	BRD-K15179879	carfilzomib	PSMB7	ENSG00000136930.12	1.28535	0.999617	1.30585	1	1.28491	0.999764			Yes
Olaparib	BRD-K15179879	carfilzomib	PSMA1	ENSG00000129084.17	0.957598	0.99627	0.973551	1	0.956262	0.996349			Yes
Olaparib	BRD-K15179879	carfilzomib	PSMB5	ENSG00000100804.18	1.7761	0.999426	1.77903	1	1.78	0.999529			Yes
Olaparib	BRD-K15179879	carfilzomib	PSMA6	ENSG00000100902.10	0.241719	0.839438	0.246027	0.825221	0.241836	0.847703			Yes
Olaparib	BRD-K15179879	carfilzomib	PSMA3	ENSG00000100567.12	1.15288	0.998566	1.1722	1	1.15285	0.99894			Yes
Olaparib	BRD-K15179879	carfilzomib	PSMA4	ENSG00000041357.15	1.20678	0.997896	1.22654	0.998894	1.20681	0.998233			Yes
Olaparib	BRD-K15179879	carfilzomib	PSMB10	ENSG00000205220.11	0.0799731	0.464569	0.0766093	0.425885	0.0804752	0.471496			Yes
Olaparib	BRD-K15179879	carfilzomib	PSMB6	ENSG00000142507.9	1.78042	0.998566	1.83562	1	1.77886	0.998351			Yes
Olaparib	BRD-K15179879	carfilzomib	PSMB3	ENSG00000277791.4	1.39207	0.999044	1.4216	1	1.39167	0.999058			Yes
Olaparib	BRD-K15179879	carfilzomib	PSMA7	ENSG00000101182.14	2.66286	1	2.70259	1	2.6586	1			Yes
Olaparib	BRD-K15179879	carfilzomib	PSMB11	ENSG00000222028.3	0.000105525	0.000765038	0.000142055	0.00110619	0.000104148	0.000706714			Yes
Olaparib	BRD-K15179879	carfilzomib	PSMA8	NA	NA	NA	NA	NA	NA	NA			Yes
Olaparib	BRD-K57252450	cilengitide	ITGAV	ENSG00000138448.11	0.987312	0.993019	1.02968	0.998894	0.986869	0.993051			No
Olaparib	BRD-K57252450	cilengitide	ITGB3	ENSG00000259207.7	0.00874961	0.0712441	0.00632771	0.045354	0.00904031	0.0753828			No
Olaparib	BRD-K59325863	delanzomib									proteasome inhibitor		Yes
Olaparib	BRD-K78659596	ixazomib									proteasome inhibitor		No
Olaparib	BRD-A66419424	ixazomib-citrate									proteasome inhibitor		Yes
Olaparib	BRD-A36331462	NA											No
Olaparib	BRD-K67844266	pevonedistat	UBA3	ENSG00000144744.16	0.234686	0.828249	0.23724	0.824115	0.234792	0.834276			Yes
Olaparib	BRD-K67844266	pevonedistat	NAE1	ENSG00000159593.14	0.562815	0.960505	0.568526	0.969027	0.563925	0.961602			Yes
Olaparib	BRD-K05674516	PSI-7976									HCV inhibitor		No
Olaparib	BRD-K80970344	pyrrolidine-dithiocarbamate									NFkB pathway inhibitor		Yes
Olaparib	BRD-K19416115	sitagliptin	DPP4	ENSG00000197635.9	0.413383	0.842115	0.431872	0.871681	0.410475	0.843581			Yes
