## Supplementary material for "Tracing back primed resistance in cancer via sister cells": Table S8

### Sheet: Sheet1
	Templates and primers for cloning BRCA1/2
	lenti-EMPTY-GFP:
	Template	Primers	PCR product
	lentiMPH-GFP	F: TTCCGGCTGGCTGGTTTATTGCTGA	lenti-EMPTY-GFP-1
		R: TGCCTGTACACCATGGTGGCCGTACGTCA
	lentiMPH-GFP	F: GCCACCATGGTGTACAGGCAGTGGAGAGG	lenti-EMPTY-GFP-2
		R: TCAGCAATAAACCAGCCAGCCGGAA
	lenti-BRCA1-GFP:
	Template	Primers	PCR product
	lentiMPH-GFP	F: TTCCGGCTGGCTGGTTTATTGCTGA	lenti-BRCA1-GFP-1
		R: AGCAGATAAATCCATGGTGGCCGTACGT
	pDEST-mCherry-LacR-BRCA1(Plasmid #71115)	F: TACGGCCACCATGGATTTATCTGCTC	lenti-BRCA1-GFP-2
		R: TGCCTGTACAGTAGTGGCTGTGGGGGATCT
	lentiMPH-GFP	F: CAGCCACTACTGTACAGGCAGTGGAGAGGGC	lenti-BRCA1-GFP-3
		R: TCAGCAATAAACCAGCCAGCCGGAA
	lenti-BRCA2-GFP:
	Template	Primers	PCR product
	lentiMPH-GFP	F: TTCCGGCTGGCTGGTTTATTGCTGA	lenti-BRCA2-GFP-1
		R: GGATCCAATAGGCATGGTGGCCGTACGTCA
	pCIN BRCA2 WT (Plasmid #16245)	F: TACGGCCACCATGCCTATTGGATCCAAAGAG	lenti-BRCA2-GFP-2
		R: GTGTAACAAGTTGCAGGACTTTTTGCTG
	pCIN BRCA2 WT (Plasmid #16245)	F: CAGCAAAAAGTCCTGCAACTTGTTACAC	lenti-BRCA2-GFP-3
		R: GCCCTCTCCACTGCCTGTACAGATATATTTTTTAGTTGTAATTGTGTCC
	lentiMPH-GFP	F: TATCTGTACAGGCAGTGGAGAGGGC	lenti-BRCA2-GFP-4
		R: TCAGCAATAAACCAGCCAGCCGGAA
