## Supplementary material for "Tracing back primed resistance in cancer via sister cells": Table S9

### Sheet: Sheet1
Treatment	Sample	Lower bound for UMI count	Upper bound for UMI count	Lower bound for total number of genes	Upper bound for total number of genes	Upper bound for percentage of mitochondrial transcripts
Carbo1	pre-treatment	20000	200000	3000	12000	20
Carbo1	post-treatment	20000	200000	3000	12000	20
Carbo2	pre-treatment	20000	200000	3000	12000	20
Carbo2	post-treatment	20000	200000	3000	12000	20
NK1	pre-treatment	20000	200000	3000	12000	20
NK1	post-treatment	20000	200000	3000	12000	20
NK2	pre-treatment	20000	200000	3000	12000	20
NK2	post-treatment	20000	200000	3000	12000	20
Olaparib1	pre-treatment	20000	200000	3000	12000	20
Olaparib1	post-treatment	20000	200000	3000	12000	20
Olaparib2	pre-treatment	20000	200000	3000	12000	20
Olaparib2	post-treatment	20000	200000	3000	12000	20
Control1	pre-treatment	10000	300000	3000	12000	20
Control1	post-treatment	10000	200000	3000	12000	20
Control2	pre-treatment	10000	400000	3000	12500	20
Control2	post-treatment	10000	200000	3000	12000	20
COV362 - control		4000	75000	1000	7500	10
COV362 - BRCA1		4000	75000	1000	7500	10
Drug-induced profile		10000	100000	3000	12500	20
